# Protein design using structure-based residue preferences

**DOI:** 10.1101/2022.10.31.514613

**Authors:** David Ding, Ada Shaw, Sam Sinai, Nathan Rollins, Noam Prywes, David F. Savage, Michael T. Laub, Debora S. Marks

## Abstract

Recent developments in protein design have adapted large neural networks with up to 100s of millions of parameters to learn complex sequence-function mappings. However, it is unclear which dependencies between residues are critical for determining protein function, and a better empirical understanding could enable high quality models that are also more data- and resource-efficient. Here, we observe that the per residue amino acid preferences - without considering interactions between mutations are sufficient to explain much, and sometimes virtually all of the combinatorial mutation effects across 7 datasets (R^2^ ∼ 78-98%), including one generated here. These preference parameters (20*N, where N is the number of mutated residues) can be learned from as few as ∼5*20*N observations to predict a much larger number (potentially up to 20^N^) of combinatorial variant effects with high accuracy (Pearson r > 0.8). We hypothesized that the local structural dependencies surrounding a residue could be sufficient to learn these required mutation preferences, and developed an unsupervised design approach, which we term CoVES for ‘<u>Co</u>mbinatorial <u>V</u>ariant <u>E</u>ffects from <u>S</u>tructure’. We show that CoVES outperforms not just model free sampling approaches but also complicated, high-capacity autoregressive neural networks in generating functional and diverse sequence variants for two example proteins. This simple, biologically-rooted model can be an effective alternative to high-capacity, out of domain models for the design of functional proteins.
