## Supplemental Table 1 for "Protein design using structure-based residue preferences"

### Sheet: Sheet1
Primer	Sequence
700	TGCGGGATTGGCTGGCCAAGCGCGAANNNCGGCATGACNNNNNNCGCNNNNNNAGGCAGCTCTGG
701	CCAGAGCTGCCTNNNNNNGCGNNNNNNGTCATGCCGNNNTTCGCGCTTGGCCAGCCAATCCCGCA
704	AGACCGGAGCCCGTGGATNNNGACGCGTTGNNNAAGNNNNNNNNNCAAAAGCTGACGGAAGTCCCG
705	CGGGACTTCCGTCAGCTTTTGNNNNNNNNNCTTNNNCAACGCGTCNNNATCCACGGGCTCCGGTCT
141	GGAATTGTGAGCGGATAACAATTTC
142	CGAATTTCTTCTCTCATCCGCC
643	AATGATACGGCGACCACCGAGATCTACACTCTTTCCCTACACGACGCTCTTCCGATCTNNNNATGGCAAACGTGGAAAAAATGAGC
644	AATGATACGGCGACCACCGAGATCTACACTCTTTCCCTACACGACGCTCTTCCGATCTNNNNNATGGCAAACGTGGAAAAAATGAGC
645	AATGATACGGCGACCACCGAGATCTACACTCTTTCCCTACACGACGCTCTTCCGATCTNNNNNNATGGCAAACGTGGAAAAAATGAGC
648	CAAGCAGAAGACGGCATACGAGATGCATAGCGGTGACTGGAGTTCAGACGTGTGCTCTTCCGATCTCTAACGGCCATTCGGCGGGACTTC
649	CAAGCAGAAGACGGCATACGAGATTATAAAGAGTGACTGGAGTTCAGACGTGTGCTCTTCCGATCTCTAACGGCCATTCGGCGGGACTTC
650	CAAGCAGAAGACGGCATACGAGATTAACCTCGGTGACTGGAGTTCAGACGTGTGCTCTTCCGATCTCTAACGGCCATTCGGCGGGACTTC
651	CAAGCAGAAGACGGCATACGAGATATCCAGTCGTGACTGGAGTTCAGACGTGTGCTCTTCCGATCTCTAACGGCCATTCGGCGGGACTTC
654	CAAGCAGAAGACGGCATACGAGATATAAGTCGGTGACTGGAGTTCAGACGTGTGCTCTTCCGATCTCTAACGGCCATTCGGCGGGACTTC
655	CAAGCAGAAGACGGCATACGAGATCAAGTTTTGTGACTGGAGTTCAGACGTGTGCTCTTCCGATCTCTAACGGCCATTCGGCGGGACTTC
656	CAAGCAGAAGACGGCATACGAGATCCTACGTGGTGACTGGAGTTCAGACGTGTGCTCTTCCGATCTCTAACGGCCATTCGGCGGGACTTC
657	CAAGCAGAAGACGGCATACGAGATCGCAGAATGTGACTGGAGTTCAGACGTGTGCTCTTCCGATCTCTAACGGCCATTCGGCGGGACTTC
