## Supplemental Table 2 for "Protein design using structure-based residue preferences"

### Sheet: Sheet1
protein	Logistic Fit (Total data R2)	Logistic generalization (90%-10% test Pearson r)	# observed mutants	# model parameters	data richness (# obs. / # params)	# mutated sites	experiment reproducibility	# mutation range	average # mutations observed
AT 3pos.	0.98	0.99	8000	61	131.148	3	0.99	1-3	2.85
AT 10pos.	0.83	0.9	10658	201	53.0249	10	0.93	1-10	5.38
GB1	0.95	0.97	536962	1158	463.698	52	0.997	1-2	1.99805
AAV	0.78	0.87	42328	591	71.621	28	0.89	1-21	4.73018
GRB2	0.89	0.94	63367	1179	53.7464	55	0.92	1-2	1.98367
PABP	0.89	0.92	36521	1142	31.9799	74	n/a	1-2	1.96852
GFP	0.89	0.93	51714	5001	10.3407	233	n/a	1-15	3.878
